# Identification of novel evolutionarily conserved genes and pathways in human and mouse musculoskeletal progenitors

**DOI:** 10.1101/2024.03.14.584954

**Authors:** S Saravanan, A. S Devika, Abida Islam Pranty, R. V Shaji, Raghu Bhushan, James Adjaye, Smita Sudheer

## Abstract

The axial skeletal system and skeletal muscles of the vertebrates arise from somites, the blocks of tissues flanking both sides of the neural tube. The progenitors of Somites, called the Presomitic Mesoderm (PSM) reside at the posterior end of a developing embryo. Most of our understanding about these two early developmental stages comes from the studies on chick and mouse, and in the recent past, there have been a few studies on human. Here, we have analysed and compared the RNA-sequencing data of PSM and somite tissues from Mouse and Human. The functional and pathway enrichment analysis identified the key Hub-genes that are evolutionarily conserved in the PSM and the somites of both the organisms that include 23 multifunctional genes likely to be associated with different developmental disorders in humans. Our analysis revealed that NOTCH, WNT, MAPK, BMP, Calcium, ErbB, cGMP-PKG, RAS and RAP1 signaling pathways are conserved in both human and mouse during the development of PSM and Somites. Furthermore, we validated the expression of representative conserved candidates in the hESCs-derived PSM and somite cells (*NOG*, *BMP2*, *BMP7*, *BMP5*, *HES5* and *MEF2C*). Taken together, our study identifies putative gene interactions and pathways that are conserved across the mouse and human genomes, which may potentially have crucial roles in human PSM and somite development.
