## Supplementary figures and tables for "Identification of novel evolutionarily conserved genes and pathways in human and mouse musculoskeletal progenitors": supplementary table-2_29122023.xls

### Sheet: Human Hub-Genes
Table S2: Hub-genes; List of Hub-genes identified as Naïve PSM cluster, Mature PSM-Somite cluster and the Somite cluster – Include the details of GRN, pathway and functional enrichment analysis
BROWN CLUSTER	Gene	Betweenness unDir	Closeness unDir	Degree unDir
	ACTN1	4392.727599874369	0.0017667844522968198	5.0
	ACTN2	2181.0563029483565	0.0017035775127768314	15.0
	ATP2A3	508.33333333333144	0.0014534883720930232	3.0
	BDNF	252.0	0.0011135857461024498	3.0
	CACNA1A	484.0	0.0012755102040816326	2.0
	CACNA1G	456.0	0.001272264631043257	2.0
	CACNA1H	456.0	0.001272264631043257	2.0
	CAPN3	860.0	0.0014492753623188406	2.0
	CCNE1	3565.7583358050965	0.001557632398753894	4.0
	CDKN1C	3424.75833580509	0.0016556291390728477	2.0
	CDT1	2308.612881259633	0.001440922190201729	3.0
	CHRND	133.63888888888889	0.0013020833333333333	2.0
	DDB2	2232.679547926302	0.001366120218579235	2.0
	EPOR	204.66666666666669	0.0015037593984962407	3.0
	ESPL1	236.0	0.0012091898428053204	3.0
	FANCA	236.0	0.0010309278350515464	2.0
	FOXC1	2590.7438286970737	0.001443001443001443	2.0
	GLI1	832.6743088254151	0.001455604075691412	6.0
	HIST1H2AH	11.657539682539682	0.0011862396204033216	21.0
	HIST1H2BB	31.521261502602915	0.0012406947890818859	18.0
	HIST1H2BD	46.748713001442646	0.0012453300124533001	21.0
	HIST1H2BN	31.521261502602915	0.0012406947890818859	18.0
	HIST1H2BO	29.972584790377798	0.0012422360248447205	19.0
	HIST1H3A	46.748713001442646	0.0012453300124533001	21.0
	HIST1H3B	46.748713001442646	0.0012453300124533001	21.0
	HIST1H3C	56.74871300144276	0.0012468827930174563	22.0
	HIST1H3G	46.748713001442646	0.0012453300124533001	21.0
	HIST1H4B	46.748713001442646	0.0012453300124533001	21.0
	HIST1H4C	37.739380398561586	0.0012437810945273632	20.0
	HIST1H4D	46.748713001442646	0.0012453300124533001	21.0
	HIST1H4H	37.739380398561586	0.0012437810945273632	20.0
	HIST1H4I	37.739380398561586	0.0012437810945273632	20.0
	HIST2H2AC	2263.352503351979	0.0013422818791946308	23.0
	HMX1	128.8888888888889	0.001310615989515072	2.0
	HOXA1	676.9307359307365	0.0013123359580052493	2.0
	HOXA2	578.9688311688315	0.001215066828675577	2.0
	HOXA5	712.9212121212123	0.001226993865030675	5.0
	HOXB1	2505.908330861575	0.0013774104683195593	2.0
	HOXB5	779.3281385281383	0.0012642225031605564	4.0
	ITGB2	4609.1609332076905	0.0017761989342806395	4.0
	KCND2	703.0	0.0011160714285714285	5.0
	KDM1B	5.423148421544746	0.0012195121951219512	4.0
	KDM6B	2474.186108639353	0.0013440860215053765	16.0
	KITLG	11.666666666666666	0.0013192612137203166	2.0
	KLHL31	22.133333333333304	0.001443001443001443	2.0
	LDB3	219.8534923409914	0.001597444089456869	5.0
	LRRK2	280.0	0.001122334455667789	3.0
	LYN	4982.007253553994	0.0017761989342806395	8.0
	MCM5	500.0303030303031	0.001392757660167131	4.0
	MEF2C	2535.495854647996	0.0016	6.0
	MUSK	36.268753269859346	0.0012468827930174563	2.0
	MYBPC1	61.839030516121966	0.0015360983102918587	4.0
	MYH3	2535.929269592863	0.0016835016835016834	9.0
	MYH7	1060.9328479589294	0.001639344262295082	9.0
	MYL1	103.94596093241525	0.001557632398753894	6.0
	MYOG	284.4196678321673	0.0014347202295552368	3.0
	NEB	132.6792942657486	0.0015600624024961	7.0
	NEUROD1	46.88888888888889	0.0012437810945273632	3.0
	PAX7	1179.7444444444445	0.0015151515151515152	5.0
	PITX2	2621.53170748495	0.0014727540500736377	2.0
	PLAUR	236.0	0.0014727540500736377	2.0
	PLCG2	1455.0432900432913	0.0015384615384615385	6.0
	POLD1	1522.969696969697	0.0013458950201884253	6.0
	PRKCQ	468.0	0.0014771048744460858	2.0
	PTPRC	703.9155844155849	0.0016474464579901153	4.0
	RARA	3107.5057334589765	0.001447178002894356	4.0
	RET	898.2857142857138	0.001349527665317139	3.0
	RYR1	2057.452380952377	0.0014792899408284023	5.0
	SMYD1	256.4610389610391	0.0014947683109118087	5.0
	STK39	236.0	0.0012610340479192938	2.0
	TBX1	2914.6453438485896	0.0015384615384615385	4.0
	TNNI2	331.97727847617267	0.0015220700152207	6.0
	TTN	3888.276823344048	0.001718213058419244	11.0
	TYRO3	656.0	0.0012547051442910915	3.0
	WNT7A	134.62986438097036	0.0013623978201634877	3.0
	XRCC3	700.0	0.00117096018735363	4.0
	ZIC1	404.0777777777778	0.001366120218579235	5.0
YELLOW CLUSTER	gene	Betweenness unDir	Closeness unDir	Degree unDir
	CD44	1035.6095238095302	0.0040650406504065045	4.0
	CD74	64.0	0.003134796238244514	2.0
	CDH17	502.61111111111154	0.003676470588235294	3.0
	CDX2	964.8507936508037	0.0036363636363636364	7.0
	CDX4	519.3492063491985	0.0036900369003690036	5.0
	COL5A1	588.0	0.0033112582781456954	5.0
	CTSB	4.0	0.002857142857142857	2.0
	CTSD	240.0	0.0032679738562091504	3.0
	CYP26A1	306.0	0.002577319587628866	3.0
	DKK1	6.704761904761906	0.0029154518950437317	3.0
	DOCK2	63.94285714285724	0.003236245954692557	2.0
	F10	306.0	0.0024390243902439024	3.0
	FLT3	702.5873015873026	0.003703703703703704	6.0
	FN1	2829.4571428571353	0.004273504273504274	11.0
	FZD10	154.0	0.0028735632183908046	3.0
	GP1BA	475.60000000000025	0.002967359050445104	3.0
	HES7	1.3333333333333333	0.0021691973969631237	2.0
	IL10RA	113.99999999999996	0.003424657534246575	2.0
	IRF4	113.99999999999996	0.003424657534246575	2.0
	ITGA2B	604.3999999999988	0.0033783783783783786	5.0
	LAMA1	14.0	0.0027247956403269754	2.0
	LEF1	2580.547619047617	0.004291845493562232	8.0
	LEFTY1	5.371428571428571	0.0029585798816568047	4.0
	LEFTY2	6.333333333333332	0.002976190476190476	4.0
	LMO2	378.9666666666663	0.0034482758620689655	4.0
	MESP2	51.46666666666673	0.002564102564102564	2.0
	MRPL4	592.0	0.0028169014084507044	5.0
	MSGN1	103.20000000000014	0.0025906735751295338	3.0
	MYH9	879.6571428571417	0.0036363636363636364	6.0
	MYO7A	154.0	0.002881844380403458	2.0
	NID2	8.0	0.002702702702702703	2.0
	PLEC	730.0	0.0034965034965034965	3.0
	RAC2	1002.4126984127029	0.0038461538461538464	7.0
	SALL1	154.0	0.0025	2.0
	SALL4	462.704761904762	0.003076923076923077	5.0
	SOX7	71.32222222222222	0.003003003003003003	3.0
	STAT4	163.0	0.002881844380403458	4.0
	STAT5A	2085.222222222228	0.004524886877828055	7.0
	T	149.69841269841282	0.0030581039755351682	7.0
	TBX6	965.2095238095229	0.0031746031746031746	9.0
	TLR1	218.00000000000006	0.00303951367781155	3.0
	VASP	70.4571428571431	0.0034129692832764505	2.0
	WNT8A	923.9841269841426	0.0036496350364963502	8.0

### Sheet: biological process
Category	Term	Count	%	PValue	Genes	List Total	Pop Hits	Pop Total	Fold Enrichment	Bonferroni	Benjamini	FDR
GOTERM_BP_DIRECT	GO:0045944~positive regulation of transcription from RNA polymerase II promoter	28	26.9231	9.05756e-11	FOXC1, KDM1B, LEF1, WNT8A, GLI1, NEUROD1, SALL1, SALL4, ZIC1, STAT4, HOXA2, HOXA1, PITX2, HOXA5, KDM6B, MYOG, TBX1, CDX4, MEF2C, CDX2, LMO2, MSGN1, WNT7A, TBX6, IRF4, RARA, HOXB1, HOXB5	104	1198	19349	4.34837	1.26896e-07	1.26896e-07	1.2282e-07
GOTERM_BP_DIRECT	GO:0030049~muscle filament sliding	8	7.69231	1.08579e-09	MYBPC1, MYH3, MYL1, ACTN2, TNNI2, NEB, MYH7, TTN	104	38	19349	39.168	1.52119e-06	7.60597e-07	7.36167e-07
GOTERM_BP_DIRECT	GO:0045893~positive regulation of transcription, DNA-templated	20	19.2308	2.06513e-09	CDKN1C, TBX1, RET, CD74, MEF2C, FOXC1, CDX2, ACTN2, ACTN1, LEF1, WNT7A, GLI1, NEUROD1, SALL1, IRF4, ZIC1, RARA, TNNI2, CAPN3, SOX7	104	667	19349	5.57865	2.89324e-06	9.64416e-07	9.33439e-07
GOTERM_BP_DIRECT	GO:0006936~muscle contraction	9	8.65385	1.11086e-07	RYR1, CHRND, MYBPC1, MYL1, ACTN2, TNNI2, CACNA1H, MYH7, TTN	104	108	19349	15.504	0.000155619	3.89079e-05	3.76581e-05
GOTERM_BP_DIRECT	GO:0006357~regulation of transcription from RNA polymerase II promoter	28	26.9231	1.9163e-07	MESP2, FOXC1, LEF1, GLI1, NEUROD1, SALL1, SALL4, ZIC1, STAT4, HOXA2, HOXA1, PITX2, SOX7, HOXA5, MYOG, TBX1, STAT5A, HES7, CDX4, MEF2C, CDX2, MSGN1, TBX6, IRF4, PAX7, HOXB1, HOXB5, HMX1	104	1713	19349	3.04107	0.000268437	5.36947e-05	5.197e-05
GOTERM_BP_DIRECT	GO:0007275~multicellular organism development	16	15.3846	2.71405e-07	RET, MUSK, CDX2, FLT3, KDM1B, LMO2, WNT8A, FZD10, DKK1, TYRO3, HOXA1, HOXB1, PITX2, LEFTY2, HOXA5, HMX1	104	560	19349	5.31566	0.000380167	6.33732e-05	6.13376e-05
GOTERM_BP_DIRECT	GO:0045214~sarcomere organization	6	5.76923	1.93275e-06	MYH3, ACTN2, CAPN3, LDB3, TTN, PLEC	104	39	19349	28.6228	0.00270412	0.000386825	0.0003744
GOTERM_BP_DIRECT	GO:0071300~cellular response to retinoic acid	7	6.73077	2.5055e-06	MYOG, LYN, TBX1, RET, RARA, HOXA2, FZD10	104	73	19349	17.8402	0.00350406	0.000438776	0.000424683
GOTERM_BP_DIRECT	GO:0001568~blood vessel development	6	5.76923	3.99879e-06	TBX1, MEF2C, CDX4, FOXC1, CDX2, COL5A1	104	45	19349	24.8064	0.00558665	0.000622478	0.000602484
GOTERM_BP_DIRECT	GO:0000122~negative regulation of transcription from RNA polymerase II promoter	18	17.3077	1.1565e-05	CDKN1C, HES7, LEFTY1, MEF2C, CDX4, FOXC1, CDX2, KDM1B, LEF1, TBX6, DKK1, SALL1, CCNE1, SALL4, RARA, HOXA2, PITX2, HMX1	104	958	19349	3.49568	0.0160721	0.00148243	0.00143481
GOTERM_BP_DIRECT	GO:0009952~anterior/posterior pattern specification	7	6.73077	1.16393e-05	TBX1, NEUROD1, HES7, HOXA2, HOXB1, HOXA5, HOXB5	104	95	19349	13.7088	0.0161746	0.00148243	0.00143481
GOTERM_BP_DIRECT	GO:0007517~muscle organ development	7	6.73077	1.31209e-05	TBX1, MEF2C, MYH3, PAX7, CAPN3, NEB, CACNA1H	104	97	19349	13.4261	0.0182145	0.00153186	0.00148266
GOTERM_BP_DIRECT	GO:0007507~heart development	9	8.65385	1.89811e-05	TBX1, KDM6B, MEF2C, FOXC1, SALL1, FN1, SMYD1, LDB3, EPOR	104	214	19349	7.82445	0.0262422	0.00192627	0.0018644
GOTERM_BP_DIRECT	GO:0010628~positive regulation of gene expression	13	12.5	1.9249e-05	RET, CD74, MEF2C, FOXC1, MUSK, LEF1, FN1, WNT7A, DKK1, TTN, PLCG2, RARA, HOXA5	104	516	19349	4.68726	0.0266077	0.00192627	0.0018644
GOTERM_BP_DIRECT	GO:0007155~cell adhesion	13	12.5	3.65807e-05	MYBPC1, ACTN2, LAMA1, ITGB2, ITGA2B, FN1, GP1BA, NID2, KITLG, COL5A1, TYRO3, CDH17, CD44	104	551	19349	4.38952	0.0499593	0.00341664	0.00330689
GOTERM_BP_DIRECT	GO:0033674~positive regulation of kinase activity	6	5.76923	4.36915e-05	RET, CD74, MUSK, FLT3, TYRO3, CD44	104	73	19349	15.2916	0.0593773	0.00382574	0.00370286
GOTERM_BP_DIRECT	GO:0060070~canonical Wnt signaling pathway	6	5.76923	4.66608e-05	LRRK2, LEF1, WNT8A, WNT7A, FZD10, GLI1	104	74	19349	15.085	0.0632823	0.0038454	0.00372189
GOTERM_BP_DIRECT	GO:0002576~platelet degranulation	7	6.73077	5.52396e-05	LYN, ACTN2, ACTN1, ITGA2B, FN1, LEFTY2, TTN	104	125	19349	10.4187	0.0744738	0.00429948	0.00416139
GOTERM_BP_DIRECT	GO:0009653~anatomical structure morphogenesis	7	6.73077	7.48281e-05	FOXC1, PAX7, HOXA1, TBX6, PITX2, SOX7, HOXB5	104	132	19349	9.86619	0.0995297	0.00551759	0.00534036
GOTERM_BP_DIRECT	GO:0070527~platelet aggregation	5	4.80769	9.54055e-05	ITGA2B, TYRO3, FN1, MYH9, GP1BA	104	45	19349	20.672	0.125121	0.00668315	0.00646849
GOTERM_BP_DIRECT	GO:0008284~positive regulation of cell proliferation	12	11.5385	0.000135206	LYN, TBX1, KITLG, CDX2, FLT3, LEF1, RAC2, RARA, FN1, TBX6, GLI1, EPOR	104	537	19349	4.1575	0.172575	0.00902018	0.00873045
GOTERM_BP_DIRECT	GO:0019221~cytokine-mediated signaling pathway	9	8.65385	0.000332562	STAT5A, FLT3, IRF4, IL10RA, ITGB2, STAT4, FN1, CD44, EPOR	104	323	19349	5.184	0.372491	0.0211782	0.0204979
GOTERM_BP_DIRECT	GO:0003009~skeletal muscle contraction	4	3.84615	0.000435645	CHRND, MYH3, TNNI2, MYH7	104	28	19349	26.5783	0.456905	0.0265365	0.0256841
GOTERM_BP_DIRECT	GO:0001707~mesoderm formation	4	3.84615	0.000649475	MESP2, MSGN1, TBX6, DKK1	104	32	19349	23.256	0.59756	0.0363966	0.0352275
GOTERM_BP_DIRECT	GO:0060325~face morphogenesis	4	3.84615	0.000649475	TBX1, MYH3, LEF1, DKK1	104	32	19349	23.256	0.59756	0.0363966	0.0352275
GOTERM_BP_DIRECT	GO:0018108~peptidyl-tyrosine phosphorylation	6	5.76923	0.00070242	LYN, RET, MUSK, FLT3, TYRO3, TTN	104	132	19349	8.45673	0.62635	0.0364478	0.0352771
GOTERM_BP_DIRECT	GO:0007169~transmembrane receptor protein tyrosine kinase signaling pathway	6	5.76923	0.00070242	LYN, RET, MUSK, FLT3, BDNF, TYRO3	104	132	19349	8.45673	0.62635	0.0364478	0.0352771
GOTERM_BP_DIRECT	GO:0030154~cell differentiation	12	11.5385	0.000815348	LYN, MEF2C, CDX4, FOXC1, MUSK, CDX2, FLT3, LRRK2, ZIC1, MSGN1, RARA, SOX7	104	664	19349	3.36231	0.681065	0.0404712	0.0391712
GOTERM_BP_DIRECT	GO:0043406~positive regulation of MAP kinase activity	5	4.80769	0.000837733	MEF2C, KITLG, PTPRC, FLT3, LRRK2	104	79	19349	11.7752	0.69092	0.0404712	0.0391712
GOTERM_BP_DIRECT	GO:0001657~ureteric bud development	4	3.84615	0.000920613	RET, FOXC1, SALL1, RARA	104	36	19349	20.672	0.724832	0.0416058	0.0402694
GOTERM_BP_DIRECT	GO:0032743~positive regulation of interleukin-2 production	4	3.84615	0.000920613	PTPRC, IRF4, PLCG2, PRKCQ	104	36	19349	20.672	0.724832	0.0416058	0.0402694
GOTERM_BP_DIRECT	GO:0030326~embryonic limb morphogenesis	4	3.84615	0.00107936	MYH3, SALL4, LEF1, DKK1	104	38	19349	19.584	0.779752	0.0472558	0.0457379
GOTERM_BP_DIRECT	GO:0051209~release of sequestered calcium ion into cytosol	4	3.84615	0.00134824	RYR1, PTPRC, PLCG2, GP1BA	104	41	19349	18.151	0.848952	0.0565805	0.0547632
GOTERM_BP_DIRECT	GO:0003007~heart morphogenesis	4	3.84615	0.00144637	MESP2, TBX1, LEFTY1, COL5A1	104	42	19349	17.7189	0.868379	0.0565805	0.0547632
GOTERM_BP_DIRECT	GO:0045059~positive thymic T cell selection	3	2.88462	0.00149589	CD74, PTPRC, DOCK2	104	11	19349	50.7404	0.877214	0.0565805	0.0547632
GOTERM_BP_DIRECT	GO:0061061~muscle structure development	3	2.88462	0.00149589	CAPN3, HOXA2, LDB3	104	11	19349	50.7404	0.877214	0.0565805	0.0547632
GOTERM_BP_DIRECT	GO:0045060~negative thymic T cell selection	3	2.88462	0.00149589	CD74, PTPRC, DOCK2	104	11	19349	50.7404	0.877214	0.0565805	0.0547632
GOTERM_BP_DIRECT	GO:0001756~somitogenesis	4	3.84615	0.00154887	HES7, FOXC1, LEF1, MSGN1	104	43	19349	17.3068	0.886011	0.0565805	0.0547632
GOTERM_BP_DIRECT	GO:0043410~positive regulation of MAPK cascade	6	5.76923	0.00161216	TBX1, RET, CD74, PTPRC, FLT3, PLCG2	104	159	19349	7.02068	0.895698	0.0565805	0.0547632
GOTERM_BP_DIRECT	GO:0060048~cardiac muscle contraction	4	3.84615	0.00165582	MYL1, TNNI2, MYH7, TTN	104	44	19349	16.9135	0.901896	0.0565805	0.0547632
GOTERM_BP_DIRECT	GO:0043010~camera-type eye development	4	3.84615	0.00165582	CDKN1C, FOXC1, LAMA1, PITX2	104	44	19349	16.9135	0.901896	0.0565805	0.0547632
GOTERM_BP_DIRECT	GO:0050731~positive regulation of peptidyl-tyrosine phosphorylation	5	4.80769	0.00172878	CD74, KITLG, PTPRC, PLCG2, CD44	104	96	19349	9.69	0.911443	0.0576671	0.0558148
GOTERM_BP_DIRECT	GO:0042391~regulation of membrane potential	5	4.80769	0.0020822	CHRND, ACTN2, LRRK2, CACNA1H, CACNA1G	104	101	19349	9.2103	0.946077	0.067841	0.065662
GOTERM_BP_DIRECT	GO:0007160~cell-matrix adhesion	5	4.80769	0.00248267	ITGB2, ITGA2B, FN1, NID2, CD44	104	106	19349	8.77585	0.969271	0.0789064	0.076372
GOTERM_BP_DIRECT	GO:0035019~somatic stem cell population maintenance	4	3.84615	0.00253447	SALL1, CDX2, SALL4, WNT7A	104	51	19349	14.592	0.971427	0.0789064	0.076372
GOTERM_BP_DIRECT	GO:0030198~extracellular matrix organization	7	6.73077	0.0026809	COL5A1, LAMA1, ITGB2, ITGA2B, FN1, NID2, CD44	104	260	19349	5.00899	0.976739	0.0791121	0.076571
GOTERM_BP_DIRECT	GO:0046777~protein autophosphorylation	6	5.76923	0.00270132	LYN, MUSK, FLT3, LRRK2, STK39, TYRO3	104	179	19349	6.23625	0.977397	0.0791121	0.076571
GOTERM_BP_DIRECT	GO:0007229~integrin-mediated signaling pathway	5	4.80769	0.00274678	ITGB2, ITGA2B, FN1, MYH9, CDH17	104	109	19349	8.53432	0.978795	0.0791121	0.076571
GOTERM_BP_DIRECT	GO:0030036~actin cytoskeleton organization	6	5.76923	0.00276695	VASP, ACTN2, ACTN1, RAC2, LDB3, DOCK2	104	180	19349	6.2016	0.979388	0.0791121	0.076571
GOTERM_BP_DIRECT	GO:0032526~response to retinoic acid	4	3.84615	0.00282919	CYP26A1, WNT8A, RARA, DKK1	104	53	19349	14.0414	0.981114	0.079274	0.0767278
GOTERM_BP_DIRECT	GO:0030168~platelet activation	5	4.80769	0.00293318	LYN, TYRO3, PLCG2, PRKCQ, GP1BA	104	111	19349	8.38054	0.983681	0.0805762	0.0779881
GOTERM_BP_DIRECT	GO:0000187~activation of MAPK activity	5	4.80769	0.0037654	RET, CD74, PTPRC, LRRK2, STK39	104	119	19349	7.81715	0.994934	0.101449	0.0981901
GOTERM_BP_DIRECT	GO:0050900~leukocyte migration	6	5.76923	0.00398108	LYN, CD74, ITGB2, FN1, MYH9, CD44	104	196	19349	5.69535	0.99626	0.105236	0.101856
GOTERM_BP_DIRECT	GO:0030048~actin filament-based movement	3	2.88462	0.00406145	MYH3, MYH9, MYO7A	104	18	19349	31.008	0.99666	0.105372	0.101988
GOTERM_BP_DIRECT	GO:0009948~anterior/posterior axis specification	3	2.88462	0.00452357	CDX4, CDX2, WNT8A	104	19	19349	29.376	0.998257	0.111185	0.107613
GOTERM_BP_DIRECT	GO:0031668~cellular response to extracellular stimulus	3	2.88462	0.00452357	LYN, PTPRC, PLEC	104	19	19349	29.376	0.998257	0.111185	0.107613
GOTERM_BP_DIRECT	GO:0030220~platelet formation	3	2.88462	0.00452357	MEF2C, ACTN1, MYH9	104	19	19349	29.376	0.998257	0.111185	0.107613
GOTERM_BP_DIRECT	GO:0016055~Wnt signaling pathway	6	5.76923	0.00481096	CCNE1, LEF1, WNT8A, PLCG2, WNT7A, DKK1	104	205	19349	5.44531	0.998837	0.11424	0.11057
GOTERM_BP_DIRECT	GO:0001934~positive regulation of protein phosphorylation	6	5.76923	0.00481096	LYN, TBX1, CD74, MUSK, LRRK2, PLAUR	104	205	19349	5.44531	0.998837	0.11424	0.11057
GOTERM_BP_DIRECT	GO:0055013~cardiac muscle cell development	3	2.88462	0.00551693	ACTN2, TTN, PLEC	104	21	19349	26.5783	0.99957	0.12882	0.124683
GOTERM_BP_DIRECT	GO:0000165~MAPK cascade	7	6.73077	0.00573279	RET, MEF2C, KITLG, FLT3, ACTN2, LRRK2, PRKCQ	104	304	19349	4.284	0.999682	0.131666	0.127437
GOTERM_BP_DIRECT	GO:0045652~regulation of megakaryocyte differentiation	4	3.84615	0.00619396	MEF2C, ITGA2B, PRKCQ, GP1BA	104	70	19349	10.6313	0.999834	0.139964	0.135468
GOTERM_BP_DIRECT	GO:0048844~artery morphogenesis	3	2.88462	0.00717599	TBX1, FOXC1, HOXA1	104	24	19349	23.256	0.999958	0.15958	0.154455
GOTERM_BP_DIRECT	GO:0043066~negative regulation of apoptotic process	9	8.65385	0.00761062	CD74, PAX7, LEF1, PLAUR, RARA, WNT7A, CAPN3, DKK1, CD44	104	533	19349	3.14152	0.999978	0.166601	0.16125
GOTERM_BP_DIRECT	GO:0070509~calcium ion import	3	2.88462	0.00777308	CACNA1A, CACNA1H, CACNA1G	104	25	19349	22.3258	0.999982	0.16754	0.162158
GOTERM_BP_DIRECT	GO:0045663~positive regulation of myoblast differentiation	3	2.88462	0.0083918	MYOG, MEF2C, SMYD1	104	26	19349	21.4671	0.999993	0.175476	0.16984
GOTERM_BP_DIRECT	GO:0032753~positive regulation of interleukin-4 production	3	2.88462	0.0083918	IRF4, RARA, PRKCQ	104	26	19349	21.4671	0.999993	0.175476	0.16984
GOTERM_BP_DIRECT	GO:0048741~skeletal muscle fiber development	3	2.88462	0.00903191	MYOG, RYR1, PLEC	104	27	19349	20.672	0.999997	0.186084	0.180107
GOTERM_BP_DIRECT	GO:0030182~neuron differentiation	5	4.80769	0.00948822	NEUROD1, MEF2C, WNT8A, WNT7A, FZD10	104	155	19349	6.00155	0.999998	0.192652	0.186464
GOTERM_BP_DIRECT	GO:0001525~angiogenesis	6	5.76923	0.0103513	TBX1, FOXC1, ITGA2B, FN1, MYH9, WNT7A	104	247	19349	4.51939	1	0.207173	0.200519
GOTERM_BP_DIRECT	GO:0070668~positive regulation of mast cell proliferation	2	1.92308	0.0106185	LYN, KITLG	104	2	19349	186.048	1	0.209528	0.202798
GOTERM_BP_DIRECT	GO:0007498~mesoderm development	3	2.88462	0.0110781	TBX1, HES7, TBX6	104	30	19349	18.6048	1	0.212609	0.20578
GOTERM_BP_DIRECT	GO:0019228~neuronal action potential	3	2.88462	0.0110781	KCND2, CACNA1H, CACNA1G	104	30	19349	18.6048	1	0.212609	0.20578
GOTERM_BP_DIRECT	GO:0035264~multicellular organism growth	4	3.84615	0.0112399	CDKN1C, RARA, HOXA5, PLEC	104	87	19349	8.55393	1	0.212799	0.205964
GOTERM_BP_DIRECT	GO:0071277~cellular response to calcium ion	4	3.84615	0.0115924	RYR1, MEF2C, PLCG2, CAPN3	104	88	19349	8.45673	1	0.216546	0.20959
GOTERM_BP_DIRECT	GO:0016477~cell migration	6	5.76923	0.0123204	FOXC1, COL5A1, ITGB2, TYRO3, CD44, HOXA5	104	258	19349	4.3267	1	0.227116	0.219821
GOTERM_BP_DIRECT	GO:0051966~regulation of synaptic transmission, glutamatergic	3	2.88462	0.0125449	MEF2C, LRRK2, DKK1	104	32	19349	17.442	1	0.228251	0.22092
GOTERM_BP_DIRECT	GO:0007389~pattern specification process	3	2.88462	0.0133083	TBX1, ZIC1, HOXB1	104	33	19349	16.9135	1	0.236012	0.228431
GOTERM_BP_DIRECT	GO:0043388~positive regulation of DNA binding	3	2.88462	0.0133083	FOXC1, IRF4, PLAUR	104	33	19349	16.9135	1	0.236012	0.228431
GOTERM_BP_DIRECT	GO:0014068~positive regulation of phosphatidylinositol 3-kinase signaling	4	3.84615	0.0138406	LYN, FLT3, FN1, EPOR	104	94	19349	7.91694	1	0.242383	0.234598
GOTERM_BP_DIRECT	GO:0046579~positive regulation of Ras protein signal transduction	3	2.88462	0.0140915	LYN, KITLG, EPOR	104	34	19349	16.416	1	0.24373	0.235902
GOTERM_BP_DIRECT	GO:0042100~B cell proliferation	3	2.88462	0.0148942	MEF2C, PTPRC, LEF1	104	35	19349	15.947	1	0.251406	0.243331
GOTERM_BP_DIRECT	GO:0060173~limb development	3	2.88462	0.0148942	SALL1, RARA, DKK1	104	35	19349	15.947	1	0.251406	0.243331
GOTERM_BP_DIRECT	GO:0009953~dorsal/ventral pattern formation	3	2.88462	0.0157161	WNT7A, HOXA2, GLI1	104	36	19349	15.504	1	0.261835	0.253425
GOTERM_BP_DIRECT	GO:1901534~positive regulation of hematopoietic progenitor cell differentiation	2	1.92308	0.0158858	FOXC1, KITLG	104	3	19349	124.032	1	0.261835	0.253425
GOTERM_BP_DIRECT	GO:0032760~positive regulation of tumor necrosis factor production	4	3.84615	0.018564	TLR1, PTPRC, LRRK2, PLCG2	104	105	19349	7.08755	1	0.302421	0.292707
GOTERM_BP_DIRECT	GO:0051897~positive regulation of protein kinase B signaling	5	4.80769	0.0200778	RET, KITLG, F10, FLT3, RAC2	104	194	19349	4.79505	1	0.320121	0.309839
GOTERM_BP_DIRECT	GO:0006270~DNA replication initiation	3	2.88462	0.0201075	CDT1, CCNE1, MCM5	104	41	19349	13.6133	1	0.320121	0.309839
GOTERM_BP_DIRECT	GO:0048704~embryonic skeletal system morphogenesis	3	2.88462	0.0210406	HOXB1, HOXA5, HOXB5	104	42	19349	13.2891	1	0.331212	0.320573
GOTERM_BP_DIRECT	GO:0030890~positive regulation of B cell proliferation	3	2.88462	0.0219914	CD74, MEF2C, PTPRC	104	43	19349	12.9801	1	0.342333	0.331337
GOTERM_BP_DIRECT	GO:0070588~calcium ion transmembrane transport	4	3.84615	0.024616	ATP2A3, CACNA1A, CACNA1H, CACNA1G	104	117	19349	6.36062	1	0.378979	0.366806
GOTERM_BP_DIRECT	GO:0001755~neural crest cell migration	3	2.88462	0.0249483	TBX1, RET, KITLG	104	46	19349	12.1336	1	0.379919	0.367716
GOTERM_BP_DIRECT	GO:0055012~ventricular cardiac muscle cell differentiation	2	1.92308	0.0263372	MEF2C, RARA	104	5	19349	74.4192	1	0.392536	0.379928
GOTERM_BP_DIRECT	GO:0000904~cell morphogenesis involved in differentiation	2	1.92308	0.0263372	MYH9, DKK1	104	5	19349	74.4192	1	0.392536	0.379928
GOTERM_BP_DIRECT	GO:0002224~toll-like receptor signaling pathway	3	2.88462	0.0270045	TLR1, PLCG2, CTSB	104	48	19349	11.628	1	0.394097	0.381438
GOTERM_BP_DIRECT	GO:0003151~outflow tract morphogenesis	3	2.88462	0.0270045	TBX1, RYR1, MEF2C	104	48	19349	11.628	1	0.394097	0.381438
GOTERM_BP_DIRECT	GO:0001822~kidney development	4	3.84615	0.0279951	CDKN1C, CYP26A1, FOXC1, SALL1	104	123	19349	6.05034	1	0.404341	0.391354
GOTERM_BP_DIRECT	GO:0042110~T cell activation	3	2.88462	0.0302122	PTPRC, IRF4, CD44	104	51	19349	10.944	1	0.421749	0.408202
GOTERM_BP_DIRECT	GO:0048341~paraxial mesoderm formation	2	1.92308	0.0315216	FOXC1, LEF1	104	6	19349	62.016	1	0.421749	0.408202
GOTERM_BP_DIRECT	GO:0000212~meiotic spindle organization	2	1.92308	0.0315216	ESPL1, MYH9	104	6	19349	62.016	1	0.421749	0.408202
GOTERM_BP_DIRECT	GO:0048864~stem cell development	2	1.92308	0.0315216	PTPRC, WNT7A	104	6	19349	62.016	1	0.421749	0.408202
GOTERM_BP_DIRECT	GO:0042693~muscle cell fate commitment	2	1.92308	0.0315216	MYOG, TBX1	104	6	19349	62.016	1	0.421749	0.408202
GOTERM_BP_DIRECT	GO:0036438~maintenance of lens transparency	2	1.92308	0.0315216	FOXC1, STK39	104	6	19349	62.016	1	0.421749	0.408202
GOTERM_BP_DIRECT	GO:0090330~regulation of platelet aggregation	2	1.92308	0.0315216	LYN, PRKCQ	104	6	19349	62.016	1	0.421749	0.408202
GOTERM_BP_DIRECT	GO:0050853~B cell receptor signaling pathway	4	3.84615	0.0316086	LYN, MEF2C, PTPRC, PLCG2	104	129	19349	5.76893	1	0.421749	0.408202
GOTERM_BP_DIRECT	GO:0034765~regulation of ion transmembrane transport	4	3.84615	0.0347979	KCND2, CACNA1A, CACNA1H, CACNA1G	104	134	19349	5.55367	1	0.459378	0.444623
GOTERM_BP_DIRECT	GO:0045892~negative regulation of transcription, DNA-templated	8	7.69231	0.0352883	CDKN1C, SALL1, LEF1, RARA, CAPN3, SMYD1, SOX7, HMX1	104	580	19349	2.56618	1	0.459378	0.444623
GOTERM_BP_DIRECT	GO:0042473~outer ear morphogenesis	2	1.92308	0.0366787	TBX1, HOXA1	104	7	19349	53.1566	1	0.459378	0.444623
GOTERM_BP_DIRECT	GO:0060711~labyrinthine layer development	2	1.92308	0.0366787	CDX4, CDX2	104	7	19349	53.1566	1	0.459378	0.444623
GOTERM_BP_DIRECT	GO:0045588~positive regulation of gamma-delta T cell differentiation	2	1.92308	0.0366787	PTPRC, LEF1	104	7	19349	53.1566	1	0.459378	0.444623
GOTERM_BP_DIRECT	GO:0007379~segment specification	2	1.92308	0.0366787	MSGN1, HOXA2	104	7	19349	53.1566	1	0.459378	0.444623
GOTERM_BP_DIRECT	GO:0007411~axon guidance	5	4.80769	0.0369306	VASP, RET, BDNF, LAMA1, PRKCQ	104	235	19349	3.95847	1	0.459378	0.444623
GOTERM_BP_DIRECT	GO:0045165~cell fate commitment	3	2.88462	0.0370519	KDM6B, WNT8A, WNT7A	104	57	19349	9.792	1	0.459378	0.444623
GOTERM_BP_DIRECT	GO:0030155~regulation of cell adhesion	3	2.88462	0.0394519	RET, LAMA1, PLAUR	104	59	19349	9.46007	1	0.484844	0.46927
GOTERM_BP_DIRECT	GO:0042475~odontogenesis of dentin-containing tooth	3	2.88462	0.0406736	TBX1, FOXC1, LEF1	104	60	19349	9.3024	1	0.495511	0.479595
GOTERM_BP_DIRECT	GO:1901017~negative regulation of potassium ion transmembrane transporter activity	2	1.92308	0.0418086	ACTN2, STK39	104	8	19349	46.512	1	0.501839	0.48572
GOTERM_BP_DIRECT	GO:0007368~determination of left/right symmetry	3	2.88462	0.0419095	TBX1, LEFTY1, PITX2	104	61	19349	9.14991	1	0.501839	0.48572
GOTERM_BP_DIRECT	GO:0060079~excitatory postsynaptic potential	3	2.88462	0.0431594	CHRND, MEF2C, LRRK2	104	62	19349	9.00233	1	0.512426	0.495967
GOTERM_BP_DIRECT	GO:0043312~neutrophil degranulation	7	6.73077	0.0439294	PTPRC, ITGB2, PLAUR, DOCK2, CTSD, CD44, CTSB	104	482	19349	2.70194	1	0.514937	0.498397
GOTERM_BP_DIRECT	GO:0042981~regulation of apoptotic process	5	4.80769	0.0441059	FLT3, ACTN2, ACTN1, RARA, CTSB	104	249	19349	3.73591	1	0.514937	0.498397
GOTERM_BP_DIRECT	GO:0043268~positive regulation of potassium ion transport	2	1.92308	0.0469114	ACTN2, STK39	104	9	19349	41.344	1	0.534332	0.517169
GOTERM_BP_DIRECT	GO:0001768~establishment of T cell polarity	2	1.92308	0.0469114	MYH9, DOCK2	104	9	19349	41.344	1	0.534332	0.517169
GOTERM_BP_DIRECT	GO:0001945~lymph vessel development	2	1.92308	0.0469114	TBX1, FOXC1	104	9	19349	41.344	1	0.534332	0.517169
GOTERM_BP_DIRECT	GO:0008360~regulation of cell shape	4	3.84615	0.0475967	ITGB2, RAC2, FN1, MYH9	104	152	19349	4.896	1	0.537766	0.520493
GOTERM_BP_DIRECT	GO:0030335~positive regulation of cell migration	5	4.80769	0.0491046	LYN, RET, F10, LEF1, GLI1	104	258	19349	3.60558	1	0.550364	0.532686
GOTERM_BP_DIRECT	GO:0043304~regulation of mast cell degranulation	2	1.92308	0.0519873	LYN, RAC2	104	10	19349	37.2096	1	0.573498	0.555077
GOTERM_BP_DIRECT	GO:0048703~embryonic viscerocranium morphogenesis	2	1.92308	0.0519873	TBX1, HOXA2	104	10	19349	37.2096	1	0.573498	0.555077
GOTERM_BP_DIRECT	GO:0006468~protein phosphorylation	7	6.73077	0.0528798	LYN, RET, CCNE1, LAMA1, LRRK2, STK39, RARA	104	505	19349	2.57888	1	0.578786	0.560195
GOTERM_BP_DIRECT	GO:0010977~negative regulation of neuron projection development	3	2.88462	0.0536418	LRRK2, TBX6, DKK1	104	70	19349	7.97349	1	0.582575	0.563863

### Sheet: Cellular component
Category	Term	Count	%	PValue	Genes	List Total	Pop Hits	Pop Total	Fold Enrichment	Bonferroni	Benjamini	FDR
GOTERM_CC_DIRECT	GO:0000785~chromatin	25	24.0385	2.53432e-10	MESP2, FOXC1, NEUROD1, STAT4, HOXA2, HOXA1, PITX2, SOX7, HOXA5, MYOG, TBX1, STAT5A, HES7, CDX4, MEF2C, CDX2, MSGN1, FANCA, TBX6, IRF4, PAX7, RARA, HOXB1, HOXB5, HMX1	104	1024	20164	4.73351	6.43717e-08	6.43717e-08	5.98099e-08
GOTERM_CC_DIRECT	GO:0030018~Z disc	9	8.65385	3.62676e-07	RYR1, ACTN2, ACTN1, CAPN3, LDB3, NEB, MYH7, TTN, PLEC	104	131	20164	13.3203	9.21154e-05	4.60598e-05	4.27957e-05
GOTERM_CC_DIRECT	GO:0005634~nucleus	51	49.0385	2.13822e-05	CDKN1C, MESP2, FLT3, KDM1B, GLI1, KLHL31, SALL1, SALL4, ZIC1, CAPN3, HOXA2, HOXA1, PITX2, SOX7, HOXA5, MYOG, HES7, KDM6B, MEF2C, ACTN1, MSGN1, DDB2, ESPL1, CCNE1, IRF4, PAX7, TYRO3, RARA, MYH9, MCM5, HOXB1, HOXB5, HMX1, FOXC1, LEF1, CACNA1A, NEUROD1, POLD1, STAT4, SMYD1, TNNI2, LYN, TBX1, STAT5A, CD74, CDT1, CDX4, CDX2, XRCC3, FANCA, TBX6	104	5848	20164	1.69085	0.00541642	0.00181036	0.00168207
GOTERM_CC_DIRECT	GO:0005925~focal adhesion	11	10.5769	6.04257e-05	VASP, PTPRC, ACTN2, ACTN1, ITGB2, ITGA2B, PLAUR, RAC2, MYH9, CD44, PLEC	104	422	20164	5.05386	0.0152314	0.00383703	0.00356511
GOTERM_CC_DIRECT	GO:0070062~extracellular exosome	25	24.0385	0.000271331	RYR1, LRRK2, ITGA2B, ITGB2, NID2, TTN, PLCG2, RAC2, CTSD, CTSB, LYN, VASP, CD74, ACTN2, ACTN1, FN1, WNT7A, NEB, GP1BA, MYH3, PTPRC, MYH9, DOCK2, CD44, PLEC	104	2217	20164	2.18634	0.0666057	0.0117205	0.0108899
GOTERM_CC_DIRECT	GO:0042995~cell projection	7	6.73077	0.000297239	VASP, ACTN2, ACTN1, PLAUR, RAC2, CACNA1A, CD44	104	177	20164	7.66775	0.0727294	0.0117205	0.0108899
GOTERM_CC_DIRECT	GO:0009986~cell surface	12	11.5385	0.000323006	CD74, PTPRC, ITGB2, ITGA2B, PLAUR, TYRO3, RARA, WNT7A, GP1BA, FZD10, CDH17, CD44	104	619	20164	3.75867	0.0787803	0.0117205	0.0108899
GOTERM_CC_DIRECT	GO:0030016~myofibril	4	3.84615	0.000752277	MYBPC1, MYL1, CAPN3, MYH7	104	35	20164	22.1582	0.173992	0.0238848	0.0221922
GOTERM_CC_DIRECT	GO:0005886~plasma membrane	40	38.4615	0.00186831	RET, RYR1, FLT3, LRRK2, ITGA2B, ITGB2, CACNA1A, FZD10, NID2, CACNA1H, CACNA1G, TTN, CHRND, PLCG2, RAC2, CAPN3, LYN, VASP, CD74, KCND2, F10, MUSK, ACTN2, IL10RA, ACTN1, PLAUR, FN1, WNT7A, GP1BA, DKK1, EPOR, TLR1, KITLG, PTPRC, TYRO3, MYH9, PRKCQ, CDH17, CD44, PLEC	104	4959	20164	1.5639	0.378111	0.0527278	0.0489912
GOTERM_CC_DIRECT	GO:0016459~myosin complex	4	3.84615	0.00225619	MYH3, MYH9, MYO7A, MYH7	104	51	20164	15.2066	0.436574	0.0573071	0.053246
GOTERM_CC_DIRECT	GO:0005859~muscle myosin complex	3	2.88462	0.00259808	MYH3, MYL1, MYH7	104	15	20164	38.7769	0.483547	0.0599919	0.0557405
GOTERM_CC_DIRECT	GO:0032982~myosin filament	3	2.88462	0.00295936	MYBPC1, MYH3, MYH7	104	16	20164	36.3534	0.528951	0.0626399	0.0582008
GOTERM_CC_DIRECT	GO:0031143~pseudopodium	3	2.88462	0.00374817	ACTN2, ACTN1, LDB3	104	18	20164	32.3141	0.614735	0.0732334	0.0680437
GOTERM_CC_DIRECT	GO:0005654~nucleoplasm	32	30.7692	0.00467114	FOXC1, KDM1B, LEF1, STK39, FZD10, GLI1, NEUROD1, CHRND, SALL1, SALL4, POLD1, ZIC1, STAT4, HOXA2, PITX2, SOX7, KDM6B, MYOG, STAT5A, CDT1, MEF2C, CDX2, XRCC3, LMO2, FANCA, DDB2, CCNE1, IRF4, RARA, MCM5, CDH17, HOXB5	104	3846	20164	1.61318	0.695551	0.0800784	0.0744036
GOTERM_CC_DIRECT	GO:0031093~platelet alpha granule lumen	4	3.84615	0.0048931	ACTN2, ACTN1, FN1, LEFTY2	104	67	20164	11.5752	0.712318	0.0800784	0.0744036
GOTERM_CC_DIRECT	GO:0043235~receptor complex	6	5.76923	0.00504431	TLR1, RET, MUSK, FLT3, ITGB2, TYRO3	104	216	20164	5.38568	0.72321	0.0800784	0.0744036
GOTERM_CC_DIRECT	GO:0001725~stress fiber	4	3.84615	0.00575275	ACTN1, MYH9, LDB3, MYH7	104	71	20164	10.9231	0.769019	0.0859529	0.0798618
GOTERM_CC_DIRECT	GO:0005887~integral component of plasma membrane	16	15.3846	0.00663016	RYR1, RET, KCND2, MUSK, FLT3, IL10RA, PLAUR, GP1BA, FZD10, EPOR, CACNA1H, TLR1, CHRND, PTPRC, TYRO3, CD44	104	1447	20164	2.14385	0.815419	0.0935589	0.0869288
GOTERM_CC_DIRECT	GO:0045121~membrane raft	6	5.76923	0.00921009	LYN, TLR1, RET, PTPRC, LRRK2, CTSD	104	250	20164	4.65323	0.90465	0.119213	0.110765
GOTERM_CC_DIRECT	GO:0005891~voltage-gated calcium channel complex	3	2.88462	0.00958964	CACNA1A, CACNA1H, CACNA1G	104	29	20164	20.057	0.913492	0.119213	0.110765
GOTERM_CC_DIRECT	GO:0035692~macrophage migration inhibitory factor receptor complex	2	1.92308	0.0101904	CD74, CD44	104	2	20164	193.885	0.925848	0.119213	0.110765
GOTERM_CC_DIRECT	GO:0005576~extracellular region	20	19.2308	0.0103255	LEFTY1, F10, BDNF, ACTN2, LAMA1, ACTN1, PLAUR, WNT8A, FN1, WNT7A, NID2, DKK1, EPOR, TTN, KITLG, COL5A1, DOCK2, LEFTY2, CTSD, CTSB	104	2117	20164	1.83169	0.928375	0.119213	0.110765
GOTERM_CC_DIRECT	GO:0005604~basement membrane	4	3.84615	0.01205	COL5A1, LAMA1, FN1, NID2	104	93	20164	8.33912	0.954008	0.133074	0.123643
GOTERM_CC_DIRECT	GO:0005788~endoplasmic reticulum lumen	6	5.76923	0.020679	COL5A1, F10, FLT3, PLAUR, FN1, WNT7A	104	307	20164	3.78928	0.995046	0.212893	0.197806
GOTERM_CC_DIRECT	GO:0005856~cytoskeleton	8	7.69231	0.0209541	VASP, KITLG, ACTN2, STK39, RAC2, LDB3, DOCK2, PLEC	104	541	20164	2.86706	0.995387	0.212893	0.197806
GOTERM_CC_DIRECT	GO:0030017~sarcomere	3	2.88462	0.0221808	MYH3, MYL1, MYH7	104	45	20164	12.9256	0.996645	0.21669	0.201334
GOTERM_CC_DIRECT	GO:0000792~heterochromatin	3	2.88462	0.0231129	FOXC1, SALL1, SALL4	104	46	20164	12.6446	0.997367	0.217433	0.202024
GOTERM_CC_DIRECT	GO:0005829~cytosol	38	36.5385	0.0260479	FOXC1, FLT3, LRRK2, STK39, GLI1, TTN, CHRND, POLD1, PLCG2, STAT4, RAC2, TNNI2, CAPN3, LYN, VASP, STAT5A, CDT1, MEF2C, MYBPC1, ACTN2, IL10RA, ACTN1, XRCC3, NEB, MYO7A, MYH3, ESPL1, CCNE1, IRF4, MYL1, RARA, MYH9, MCM5, PRKCQ, DOCK2, CD44, HOXB5, PLEC	104	5404	20164	1.36336	0.998774	0.236292	0.219547
GOTERM_CC_DIRECT	GO:0005667~transcription factor complex	5	4.80769	0.029547	MYOG, LMO2, LEF1, RARA, PITX2	104	228	20164	4.25186	0.999509	0.258791	0.240452
GOTERM_CC_DIRECT	GO:0005615~extracellular space	17	16.3462	0.0328831	LEFTY1, F10, BDNF, LAMA1, ACTN1, LRRK2, WNT8A, FN1, WNT7A, GP1BA, NID2, DKK1, KITLG, COL5A1, LEFTY2, CTSD, CTSB	104	1911	20164	1.72477	0.999795	0.27841	0.25868
GOTERM_CC_DIRECT	GO:0005737~cytoplasm	37	35.5769	0.0374304	CDKN1C, RYR1, LRRK2, LEF1, CACNA1A, FZD10, GLI1, CACNA1G, KLHL31, NEUROD1, SALL1, SALL4, ZIC1, PLCG2, STAT4, RAC2, SMYD1, CAPN3, SOX7, LYN, VASP, STAT5A, CD74, MEF2C, BDNF, ACTN1, XRCC3, FANCA, MYO7A, KITLG, ESPL1, CCNE1, RARA, MYH9, PRKCQ, DOCK2, PLEC	104	5361	20164	1.33813	0.999938	0.306688	0.284954
GOTERM_CC_DIRECT	GO:0098978~glutamatergic synapse	6	5.76923	0.0397015	LYN, KCND2, ACTN2, ACTN1, LRRK2, WNT7A	104	366	20164	3.17844	0.999966	0.307283	0.285507
GOTERM_CC_DIRECT	GO:0005903~brush border	3	2.88462	0.0400709	ACTN1, MYH9, PLEC	104	62	20164	9.38151	0.999969	0.307283	0.285507
GOTERM_CC_DIRECT	GO:0015629~actin cytoskeleton	5	4.80769	0.0413392	VASP, RARA, MYH9, NEB, MYO7A	104	254	20164	3.81663	0.999978	0.307283	0.285507
GOTERM_CC_DIRECT	GO:0031012~extracellular matrix	5	4.80769	0.0423422	COL5A1, LAMA1, FN1, WNT7A, GP1BA	104	256	20164	3.78681	0.999983	0.307283	0.285507
GOTERM_CC_DIRECT	GO:0016528~sarcoplasm	2	1.92308	0.0450535	MEF2C, PLEC	104	9	20164	43.0855	0.999992	0.317878	0.295351
GOTERM_CC_DIRECT	GO:0030666~endocytic vesicle membrane	3	2.88462	0.051135	LYN, CD74, WNT7A	104	71	20164	8.19231	0.999998	0.351035	0.326158
GOTERM_CC_DIRECT	GO:0005902~microvillus	3	2.88462	0.0537268	LRRK2, MYO7A, CD44	104	73	20164	7.96786	0.999999	0.356832	0.331545
GOTERM_CC_DIRECT	GO:0016460~myosin II complex	2	1.92308	0.0547892	MYL1, MYH9	104	11	20164	35.2517	0.999999	0.356832	0.331545

### Sheet: molecular function
Category	Term	Count	%	PValue	Genes	List Total	Pop Hits	Pop Total	Fold Enrichment	Bonferroni	Benjamini	FDR
GOTERM_MF_DIRECT	GO:1990837~sequence-specific double-stranded DNA binding	23	22.1154	2.06995e-13	MYOG, MESP2, TBX1, HES7, MEF2C, CDX4, CDX2, LEF1, MSGN1, TBX6, NEUROD1, IRF4, PAX7, ZIC1, RARA, HOXA2, HOXA1, HOXB1, PITX2, SOX7, HOXA5, HOXB5, HMX1	103	556	18770	7.53842	5.87725e-11	5.87865e-11	5.13347e-11
GOTERM_MF_DIRECT	GO:0000978~RNA polymerase II core promoter proximal region sequence-specific DNA binding	29	27.8846	2.84236e-11	MESP2, FOXC1, LEF1, GLI1, NEUROD1, SALL1, SALL4, ZIC1, STAT4, HOXA2, HOXA1, PITX2, SOX7, HOXA5, KDM6B, MYOG, TBX1, STAT5A, HES7, CDX4, MEF2C, CDX2, MSGN1, TBX6, IRF4, PAX7, RARA, HOXB1, HOXB5	103	1205	18770	4.38569	8.0723e-09	4.03615e-09	3.52452e-09
GOTERM_MF_DIRECT	GO:0000981~RNA polymerase II transcription factor activity, sequence-specific DNA binding	29	27.8846	1.15949e-10	MESP2, FOXC1, LEF1, GLI1, NEUROD1, SALL1, SALL4, ZIC1, STAT4, HOXA2, HOXA1, PITX2, SOX7, HOXA5, MYOG, TBX1, STAT5A, HES7, CDX4, MEF2C, CDX2, MSGN1, TBX6, IRF4, PAX7, RARA, HOXB1, HOXB5, HMX1	103	1280	18770	4.12872	3.29295e-08	1.09765e-08	9.58512e-09
GOTERM_MF_DIRECT	GO:0003700~transcription factor activity, sequence-specific DNA binding	19	18.2692	1.02723e-09	MYOG, MESP2, TBX1, STAT5A, MEF2C, CDX4, FOXC1, CDX2, LEF1, TBX6, NEUROD1, IRF4, PAX7, ZIC1, STAT4, RARA, PITX2, SOX7, HOXA5	103	555	18770	6.23861	2.91733e-07	7.29332e-08	6.36882e-08
GOTERM_MF_DIRECT	GO:0008307~structural constituent of muscle	7	6.73077	1.14982e-07	MYBPC1, MYL1, ACTN2, CAPN3, NEB, TTN, PLEC	103	43	18770	29.6658	3.26544e-05	6.53099e-06	5.70311e-06
GOTERM_MF_DIRECT	GO:0001228~transcriptional activator activity, RNA polymerase II transcription regulatory region sequence-specific binding	14	13.4615	1.62601e-06	MYOG, MEF2C, CDX4, FOXC1, LEF1, MSGN1, GLI1, NEUROD1, IRF4, ZIC1, HOXA1, HOXB1, HOXA5, HOXB5	103	471	18770	5.41669	0.000461681	7.69646e-05	6.72085e-05
GOTERM_MF_DIRECT	GO:0003779~actin binding	12	11.5385	2.2065e-06	VASP, MYBPC1, ACTN2, ACTN1, LRRK2, TNNI2, MYH9, LDB3, NEB, MYO7A, MYH7, PLEC	103	337	18770	6.48901	0.000626452	8.95211e-05	7.81733e-05
GOTERM_MF_DIRECT	GO:0005178~integrin binding	9	8.65385	2.72583e-06	LYN, COL5A1, ACTN2, ACTN1, ITGB2, ITGA2B, FN1, MYH9, CDH17	103	161	18770	10.1869	0.000773838	9.67671e-05	8.45008e-05
GOTERM_MF_DIRECT	GO:0003677~DNA binding	22	21.1538	3.67091e-06	TBX1, STAT5A, HES7, CDT1, MEF2C, FOXC1, CDX2, LEF1, XRCC3, TBX6, GLI1, DDB2, NEUROD1, POLD1, STAT4, SMYD1, MCM5, HOXA1, HOXB1, PITX2, HOXA5, HMX1	103	1267	18770	3.16427	0.001042	0.000115838	0.000101154
GOTERM_MF_DIRECT	GO:0005515~protein binding	89	85.5769	5.55662e-06	CDKN1C, RET, FLT3, KDM1B, LRRK2, ITGA2B, ITGB2, ATP2A3, LDB3, FZD10, GLI1, MRPL4, SALL1, SALL4, ZIC1, RAC2, CAPN3, HOXA1, PITX2, SOX7, CTSD, HOXA5, CTSB, MYOG, HES7, KDM6B, MEF2C, MYBPC1, KCND2, MUSK, ACTN2, ACTN1, LMO2, MSGN1, PLAUR, GP1BA, MYO7A, DKK1, DDB2, TLR1, ESPL1, CCNE1, IRF4, TYRO3, RARA, MYH9, MCM5, PRKCQ, DOCK2, CDH17, CD44, HOXB5, MYH7, PLEC, FOXC1, LAMA1, LEF1, STK39, CACNA1A, NID2,…	103	12518	18770	1.29563	0.00157684	0.000157808	0.000137804
GOTERM_MF_DIRECT	GO:0000977~RNA polymerase II regulatory region sequence-specific DNA binding	10	9.61538	0.000171713	MYOG, MEF2C, CDX4, FOXC1, CDX2, LEF1, RARA, HOXB1, GLI1, HMX1	103	366	18770	4.97904	0.0476006	0.00443333	0.00387136
GOTERM_MF_DIRECT	GO:0051015~actin filament binding	8	7.69231	0.000198712	MYH3, ACTN2, ACTN1, MYH9, NEB, MYO7A, MYH7, TTN	103	220	18770	6.62665	0.0548767	0.00470286	0.00410672
GOTERM_MF_DIRECT	GO:0004896~cytokine receptor activity	5	4.80769	0.000243011	CD74, FLT3, IL10RA, CD44, EPOR	103	56	18770	16.2708	0.0666951	0.00530885	0.00463589
GOTERM_MF_DIRECT	GO:0004713~protein tyrosine kinase activity	6	5.76923	0.000320693	LYN, RET, MUSK, FLT3, TYRO3, TTN	103	109	18770	10.0312	0.0870656	0.00650548	0.00568084
GOTERM_MF_DIRECT	GO:0046983~protein dimerization activity	7	6.73077	0.000411578	MYOG, MESP2, TBX1, NEUROD1, HES7, MEF2C, MSGN1	103	177	18770	7.20696	0.110337	0.00763168	0.00666428
GOTERM_MF_DIRECT	GO:0043565~sequence-specific DNA binding	9	8.65385	0.000429954	MYOG, TBX1, NEUROD1, FOXC1, IRF4, LEF1, RARA, HOXA1, GLI1	103	329	18770	4.9851	0.114969	0.00763168	0.00666428
GOTERM_MF_DIRECT	GO:0005518~collagen binding	5	4.80769	0.000484476	MUSK, FN1, NID2, CD44, CTSB	103	67	18770	13.5995	0.128574	0.0080936	0.00706765
GOTERM_MF_DIRECT	GO:0000146~microfilament motor activity	4	3.84615	0.000627001	MYH3, MYH9, MYO7A, MYH7	103	31	18770	23.5139	0.163161	0.00989268	0.00863868
GOTERM_MF_DIRECT	GO:0016301~kinase activity	7	6.73077	0.00140351	LYN, CDKN1C, RET, CCNE1, LRRK2, PLAUR, STK39	103	224	18770	5.69478	0.328927	0.0209788	0.0183196
GOTERM_MF_DIRECT	GO:0008134~transcription factor binding	8	7.69231	0.00163188	NEUROD1, HES7, FOXC1, KDM1B, IRF4, SALL4, RARA, PITX2	103	314	18770	4.64288	0.371131	0.0222068	0.0193918
GOTERM_MF_DIRECT	GO:0005245~voltage-gated calcium channel activity	4	3.84615	0.00164205	RYR1, CACNA1A, CACNA1H, CACNA1G	103	43	18770	16.9519	0.372948	0.0222068	0.0193918
GOTERM_MF_DIRECT	GO:0031432~titin binding	3	2.88462	0.00219354	MYBPC1, ACTN2, CAPN3	103	13	18770	42.0538	0.464015	0.0278547	0.0243239
GOTERM_MF_DIRECT	GO:0004712~protein serine/threonine/tyrosine kinase activity	9	8.65385	0.00238767	LYN, RET, MUSK, FLT3, LRRK2, STK39, TYRO3, PRKCQ, TTN	103	430	18770	3.81418	0.492831	0.0278547	0.0243239
GOTERM_MF_DIRECT	GO:0001102~RNA polymerase II activating transcription factor binding	4	3.84615	0.00239436	NEUROD1, LMO2, TBX6, PITX2	103	49	18770	14.8762	0.493796	0.0278547	0.0243239
GOTERM_MF_DIRECT	GO:0061629~RNA polymerase II sequence-specific DNA binding transcription factor binding	6	5.76923	0.00254508	NEUROD1, MEF2C, FOXC1, LMO2, TBX6, PITX2	103	173	18770	6.32022	0.515057	0.0278547	0.0243239
GOTERM_MF_DIRECT	GO:0043394~proteoglycan binding	3	2.88462	0.00255008	COL5A1, FN1, CTSB	103	14	18770	39.0499	0.515747	0.0278547	0.0243239
GOTERM_MF_DIRECT	GO:0019904~protein domain specific binding	7	6.73077	0.00319534	ACTN2, ACTN1, PLAUR, RARA, MYH9, MYO7A, HOXB1	103	264	18770	4.83194	0.597045	0.0336103	0.0293498
GOTERM_MF_DIRECT	GO:0004714~transmembrane receptor protein tyrosine kinase activity	5	4.80769	0.00369563	LYN, RET, MUSK, FLT3, TYRO3	103	116	18770	7.85487	0.650588	0.0374843	0.0327328
GOTERM_MF_DIRECT	GO:0005516~calmodulin binding	6	5.76923	0.00534638	RYR1, MYH3, MYH9, MYO7A, MYH7, TTN	103	206	18770	5.30776	0.781823	0.0523577	0.0457208
GOTERM_MF_DIRECT	GO:0005102~receptor binding	8	7.69231	0.00626569	LYN, PTPRC, LAMA1, PLAUR, WNT8A, RARA, FN1, WNT7A	103	401	18770	3.63557	0.832212	0.0593152	0.0517964
GOTERM_MF_DIRECT	GO:0044325~ion channel binding	5	4.80769	0.00664862	LYN, ACTN2, ACTN1, LRRK2, ATP2A3	103	137	18770	6.65084	0.849608	0.0604848	0.0528177
GOTERM_MF_DIRECT	GO:0097110~scaffold protein binding	4	3.84615	0.00681519	LYN, PLCG2, CACNA1H, CACNA1G	103	71	18770	10.2666	0.856603	0.0604848	0.0528177
GOTERM_MF_DIRECT	GO:0005509~calcium ion binding	11	10.5769	0.00721516	RYR1, RET, F10, MYL1, ACTN2, ACTN1, CACNA1A, CAPN3, CDH17, NID2, TTN	103	744	18770	2.69431	0.872103	0.0620941	0.054223
GOTERM_MF_DIRECT	GO:0030898~actin-dependent ATPase activity	3	2.88462	0.00808635	MYH9, MYO7A, MYH7	103	25	18770	21.868	0.900327	0.0675448	0.0589828
GOTERM_MF_DIRECT	GO:0005524~ATP binding	17	16.3462	0.00876099	LYN, RYR1, RET, MUSK, FLT3, LRRK2, XRCC3, ATP2A3, STK39, MYO7A, TTN, MYH3, TYRO3, MYH9, MCM5, PRKCQ, MYH7	103	1540	18770	2.01166	0.91784	0.0710892	0.0620779
GOTERM_MF_DIRECT	GO:0000976~transcription regulatory region sequence-specific DNA binding	6	5.76923	0.00935164	MEF2C, FOXC1, IRF4, PITX2, GLI1, SOX7	103	236	18770	4.63304	0.930634	0.073774	0.0644224
GOTERM_MF_DIRECT	GO:0003682~chromatin binding	8	7.69231	0.0127457	NEUROD1, CDT1, KDM1B, POLD1, LEF1, MSGN1, RARA, GLI1	103	460	18770	3.16927	0.973827	0.0958498	0.0836998
GOTERM_MF_DIRECT	GO:0008083~growth factor activity	5	4.80769	0.012825	LEFTY1, KITLG, BDNF, LEFTY2, DKK1	103	166	18770	5.48895	0.974418	0.0958498	0.0836998
GOTERM_MF_DIRECT	GO:0008332~low voltage-gated calcium channel activity	2	1.92308	0.016215	CACNA1H, CACNA1G	103	3	18770	121.489	0.990369	0.118079	0.103111
GOTERM_MF_DIRECT	GO:0008234~cysteine-type peptidase activity	3	2.88462	0.0172099	ESPL1, CAPN3, CTSB	103	37	18770	14.7756	0.992775	0.12219	0.106701
GOTERM_MF_DIRECT	GO:0005125~cytokine activity	5	4.80769	0.0200509	LEFTY1, KITLG, WNT8A, WNT7A, LEFTY2	103	190	18770	4.79561	0.996825	0.138889	0.121283
GOTERM_MF_DIRECT	GO:0005216~ion channel activity	3	2.88462	0.0238532	CHRND, CACNA1A, CACNA1H	103	44	18770	12.425	0.998947	0.161293	0.140848
GOTERM_MF_DIRECT	GO:0043208~glycosphingolipid binding	2	1.92308	0.0268801	LYN, LAMA1	103	5	18770	72.8932	0.999564	0.177534	0.15503
GOTERM_MF_DIRECT	GO:0003774~motor activity	3	2.88462	0.0291392	MYH9, MYO7A, MYH7	103	49	18770	11.1571	0.999775	0.18808	0.164239
GOTERM_MF_DIRECT	GO:0038023~signaling receptor activity	5	4.80769	0.0325073	TLR1, RET, IL10RA, ITGB2, PLAUR	103	221	18770	4.12292	0.999916	0.205157	0.179152
GOTERM_MF_DIRECT	GO:0001227~transcriptional repressor activity, RNA polymerase II transcription regulatory region sequence-specific binding	6	5.76923	0.0348616	SALL1, CDX2, LEF1, HOXA2, PITX2, HMX1	103	332	18770	3.29337	0.999958	0.215232	0.187949
GOTERM_MF_DIRECT	GO:0005201~extracellular matrix structural constituent	4	3.84615	0.0394302	COL5A1, LAMA1, FN1, NID2	103	138	18770	5.28212	0.999989	0.238259	0.208057
GOTERM_MF_DIRECT	GO:0043621~protein self-association	3	2.88462	0.0487493	FLT3, TTN, PLEC	103	65	18770	8.41075	0.999999	0.288434	0.251872
GOTERM_MF_DIRECT	GO:0019901~protein kinase binding	7	6.73077	0.0542471	PTPRC, CCNE1, ITGB2, STK39, PLCG2, RAC2, TTN	103	498	18770	2.56151	1	0.314412	0.274557

### Sheet: KEGG pathway
Category	Term	Count	%	PValue	Genes	List Total	Pop Hits	Pop Total	Fold Enrichment	Bonferroni	Benjamini	FDR
KEGG_PATHWAY	hsa05200:Pathways in cancer	19	18.2692	4.35776e-07	STAT5A, RET, FLT3, LAMA1, LEF1, ITGA2B, WNT8A, FN1, WNT7A, FZD10, GLI1, EPOR, DDB2, KITLG, CCNE1, STAT4, PLCG2, RAC2, RARA	72	531	8112	4.03139	7.71294e-05	7.71324e-05	6.75453e-05
KEGG_PATHWAY	hsa05217:Basal cell carcinoma	6	5.76923	0.00021114	LEF1, WNT8A, WNT7A, FZD10, GLI1, DDB2	72	63	8112	10.7302	0.0366858	0.0179802	0.0157454
KEGG_PATHWAY	hsa05226:Gastric cancer	8	7.69231	0.000304749	CDX2, CCNE1, LEF1, WNT8A, WNT7A, FZD10, CDH17, DDB2	72	149	8112	6.04922	0.0525193	0.0179802	0.0157454
KEGG_PATHWAY	hsa04550:Signaling pathways regulating pluripotency of stem cells	7	6.73077	0.0015097	LEFTY1, WNT8A, WNT7A, HOXA1, HOXB1, FZD10, LEFTY2	72	143	8112	5.51515	0.234647	0.0596403	0.0522273
KEGG_PATHWAY	hsa04640:Hematopoietic cell lineage	6	5.76923	0.00168475	KITLG, FLT3, ITGA2B, GP1BA, CD44, EPOR	72	99	8112	6.82828	0.258035	0.0596403	0.0522273
KEGG_PATHWAY	hsa04934:Cushing syndrome	7	6.73077	0.00227416	CCNE1, LEF1, WNT8A, WNT7A, FZD10, CACNA1H, CACNA1G	72	155	8112	5.08817	0.331678	0.0670877	0.0587491
KEGG_PATHWAY	hsa05412:Arrhythmogenic right ventricular cardiomyopathy	5	4.80769	0.00450871	ACTN2, LAMA1, LEF1, ITGA2B, ATP2A3	72	77	8112	7.31602	0.550602	0.114006	0.0998358
KEGG_PATHWAY	hsa04512:ECM-receptor interaction	5	4.80769	0.00723058	LAMA1, ITGA2B, FN1, GP1BA, CD44	72	88	8112	6.40152	0.7232	0.137945	0.1208
KEGG_PATHWAY	hsa05410:Hypertrophic cardiomyopathy	5	4.80769	0.0078203	LAMA1, ITGA2B, ATP2A3, MYH7, TTN	72	90	8112	6.25926	0.750834	0.137945	0.1208
KEGG_PATHWAY	hsa05222:Small cell lung cancer	5	4.80769	0.0084409	CCNE1, LAMA1, ITGA2B, FN1, DDB2	72	92	8112	6.12319	0.776955	0.137945	0.1208
KEGG_PATHWAY	hsa05205:Proteoglycans in cancer	7	6.73077	0.00886384	PLAUR, WNT8A, PLCG2, FN1, WNT7A, FZD10, CD44	72	205	8112	3.84715	0.793177	0.137945	0.1208
KEGG_PATHWAY	hsa05414:Dilated cardiomyopathy	5	4.80769	0.00977723	LAMA1, ITGA2B, ATP2A3, MYH7, TTN	72	96	8112	5.86806	0.824319	0.137945	0.1208
KEGG_PATHWAY	hsa04666:Fc gamma R-mediated phagocytosis	5	4.80769	0.0101316	VASP, LYN, PTPRC, PLCG2, RAC2	72	97	8112	5.80756	0.835103	0.137945	0.1208
KEGG_PATHWAY	hsa04916:Melanogenesis	5	4.80769	0.0116322	KITLG, LEF1, WNT8A, WNT7A, FZD10	72	101	8112	5.57756	0.873936	0.147064	0.128785
KEGG_PATHWAY	hsa04010:MAPK signaling pathway	8	7.69231	0.0140117	MEF2C, KITLG, FLT3, BDNF, RAC2, CACNA1A, CACNA1H, CACNA1G	72	294	8112	3.06576	0.917719	0.153134	0.134101
KEGG_PATHWAY	hsa04310:Wnt signaling pathway	6	5.76923	0.0152107	LEF1, WNT8A, RAC2, WNT7A, FZD10, DKK1	72	167	8112	4.0479	0.933661	0.153134	0.134101
KEGG_PATHWAY	hsa05416:Viral myocarditis	4	3.84615	0.0154015	LAMA1, ITGB2, RAC2, MYH7	72	60	8112	7.51111	0.935898	0.153134	0.134101
KEGG_PATHWAY	hsa05225:Hepatocellular carcinoma	6	5.76923	0.015573	LEF1, WNT8A, PLCG2, WNT7A, FZD10, DDB2	72	168	8112	4.02381	0.937844	0.153134	0.134101
KEGG_PATHWAY	hsa04670:Leukocyte transendothelial migration	5	4.80769	0.0174719	VASP, ACTN1, ITGB2, PLCG2, RAC2	72	114	8112	4.94152	0.955837	0.160952	0.140946
KEGG_PATHWAY	hsa04020:Calcium signaling pathway	7	6.73077	0.0181866	RYR1, RET, PLCG2, ATP2A3, CACNA1A, CACNA1H, CACNA1G	72	240	8112	3.28611	0.961174	0.160952	0.140946
KEGG_PATHWAY	hsa05221:Acute myeloid leukemia	4	3.84615	0.0206483	STAT5A, FLT3, LEF1, RARA	72	67	8112	6.72637	0.975103	0.174035	0.152404
KEGG_PATHWAY	hsa04611:Platelet activation	5	4.80769	0.023023	VASP, LYN, ITGA2B, PLCG2, GP1BA	72	124	8112	4.54301	0.9838	0.184599	0.161654
KEGG_PATHWAY	hsa05223:Non-small cell lung cancer	4	3.84615	0.0249262	STAT5A, RET, PLCG2, DDB2	72	72	8112	6.25926	0.988528	0.184599	0.161654
KEGG_PATHWAY	hsa05165:Human papillomavirus infection	8	7.69231	0.0251239	HES7, CCNE1, LAMA1, ITGA2B, WNT8A, FN1, WNT7A, FZD10	72	331	8112	2.72306	0.988933	0.184599	0.161654
KEGG_PATHWAY	hsa05202:Transcriptional misregulation in cancer	6	5.76923	0.0260733	MEF2C, FLT3, PAX7, LMO2, RARA, DDB2	72	192	8112	3.52083	0.990686	0.184599	0.161654
KEGG_PATHWAY	hsa04510:Focal adhesion	6	5.76923	0.0309555	VASP, LAMA1, ACTN1, ITGA2B, RAC2, FN1	72	201	8112	3.36318	0.996173	0.210735	0.184542
KEGG_PATHWAY	hsa04151:PI3K-Akt signaling pathway	8	7.69231	0.0344929	KITLG, FLT3, CCNE1, BDNF, LAMA1, ITGA2B, FN1, EPOR	72	354	8112	2.54614	0.997997	0.22612	0.198015
KEGG_PATHWAY	hsa05224:Breast cancer	5	4.80769	0.0395069	LEF1, WNT8A, WNT7A, FZD10, DDB2	72	147	8112	3.8322	0.999203	0.245853	0.215295
KEGG_PATHWAY	hsa05216:Thyroid cancer	3	2.88462	0.0413142	RET, LEF1, DDB2	72	37	8112	9.13514	0.999429	0.245853	0.215295
KEGG_PATHWAY	hsa04810:Regulation of actin cytoskeleton	6	5.76923	0.04167	ACTN1, ITGB2, ITGA2B, RAC2, FN1, MYH9	72	218	8112	3.10092	0.999465	0.245853	0.215295
KEGG_PATHWAY	hsa04390:Hippo signaling pathway	5	4.80769	0.0483349	LEF1, ITGB2, WNT8A, WNT7A, FZD10	72	157	8112	3.58811	0.999845	0.275977	0.241675
