## Supplementary figures and tables for "Identification of novel evolutionarily conserved genes and pathways in human and mouse musculoskeletal progenitors": supplementary table-5_29122023.xls

### Sheet: MOUSE and HUMAN Data
Table S5: List of Evolutionarily conserved multifunctional genes and their involvement in developmental impairments
MOUSE DATA	gene	pvalue	P1vsSomites	P2vsSomites	P3vsSomites	P4vsSomites	P5vsSomites		HUMAN DATA	gene	pvalue	PSMvsNS	PSMvsDS
	Bmp2	1.24e-17	0.178379	-1.35775	-2.24167	-0.168918	-1.3117			Bmp2	6.38637e-59	1.78511	3.03664
	Bmp5	2.7e-16	0.0552941	-1.80468	0.596108	-0.0975022	0.774966			Bmp5	2.25986e-41	-0.270278	-1.51921
	Bmp7	6.93e-77	5.45923	3.94018	3.46529	3.61188	4.01149			Bmp7	1.06966e-181	0.956375	1.67219
	Cdx4	2.78e-111	10.2449	9.43479	8.37824	5.60516	2.58596			Cdx4	0.000737601	4.87293	5.12441
	Elf4	3.62e-07	3.06372	2.3034	2.39439	2.00502	1.76077			Elf4	1.03977e-70	1.36225	2.40061
	Elk1	3.24e-114	0.403228	0.611483	-1.00818	-0.202556	0.354142			Elk1	4.93274e-132	0.812201	1.15311
	Epas1	8.28e-33	4.2172	3.87978	3.42397	3.21551	6.21397			Epas1	2.49371e-72	2.14154	1.84779
	Foxo1	2.72e-141	-1.59196	-1.21449	-1.70673	-2.3188	-1.40532			Foxo1	3.89619e-162	1.16017	1.30453
	Foxo4	1.84e-172	-0.0437396	-0.797022	-1.11275	-1.50503	-0.260593			Foxo4	1.763e-57	1.28938	2.03555
	Gli1	1.76e-229	-2.09578	-1.93069	-1.44899	-1.51736	-0.88635			Gli1	1.7274e-92	-0.173808	1.05863
	Gper1	7.35e-08	-1.2485	0.435047	-0.406382	0.770377	1.95996			Gper1	5.076e-14	0.513237	1.36196
	Hes5	1.05e-78	2.3331	3.15489	4.1802	3.38707	2.12848			Hes5	3.86864e-46	-3.65391	-3.39889
	Klf4	5.68e-06	-0.518993	-1.13976	-2.35256	-2.20323	-1.36963			Klf4	3.85205e-06	1.135	1.5599
	Mecom	2.35e-60	-2.24684	2.52891	0.131164	0.53503	0.116427			Mecom	1.70108e-113	-2.68928	-2.16268
	Mef2c	1.28e-112	-0.581098	0.459667	0.456918	1.11252	2.39122			Mef2c	1.15507e-145	-1.22947	-1.93239
	Neurod1	0.0173382	-4.95841	-5.50119	0	0	0			Neurod1	4.13806e-14	-6.25494	-8.15792
	Nog	4.15e-07	2.33747	1.51214	0.716603	0.490529	1.23627			Nog	2.69074e-25	1.20189	1.20119
	Pax8	1.95e-13	-2.42961	-2.0009	-1.74308	2.93101	2.96745			Pax8	2.86733e-05	-2.92108	-1.12408
	Sox15	3.31e-06	0.136579	-0.649258	-0.484715	-0.163835	1.41116			Sox15	0.0118435	-0.339349	1.36762
	Zbtb7b	0.000907425	0.596116	0.567195	-0.641829	-2.35359	2.08431			Zbtb7b	1.35242e-07	3.03322	2.51784
	Zc3h12a	2.65e-48	2.09728	1.82258	2.53162	2.09353	2.21655			Zc3h12a	0.0211305	1.30057	2.7063
	Zic2	0.000474056	-3.12871	-1.64387	-1.942	0.106944	-0.210656			Zic2	3.85229e-124	1.54749	1.15371
	Zic3	1.86e-93	-5.27933	-3.51416	-2.28151	-0.813561	-0.490892			Zic3	1.63805e-108	1.43597	1.34865

### Sheet: Evident score of Genes
Disease	Genes	Evidence Scores
osteochondrodysplasia	BMP2	0.745578
osteochondrodysplasia	BMP5	0
osteochondrodysplasia	BMP7	0
osteochondrodysplasia	CDX4	0
osteochondrodysplasia	ELF4	0
osteochondrodysplasia	ELK1	0
osteochondrodysplasia	EPAS1	0
osteochondrodysplasia	FOXO1	0
osteochondrodysplasia	GLI1	0.237357
osteochondrodysplasia	GPER1	0
osteochondrodysplasia	HES5	0
osteochondrodysplasia	KLF4	0.051693
osteochondrodysplasia	MECOM	0
osteochondrodysplasia	MEF2C	0
osteochondrodysplasia	NEUROD1	0
osteochondrodysplasia	NOG	0
osteochondrodysplasia	PAX8	0
osteochondrodysplasia	SOX15	0
osteochondrodysplasia	ZBTB7B	0
osteochondrodysplasia	ZC3H12A	0
osteochondrodysplasia	ZIC2	0
osteochondrodysplasia	ZIC3	0
muscular dystrophy	BMP2	0
muscular dystrophy	BMP5	0
muscular dystrophy	BMP7	0
muscular dystrophy	CDX4	0
muscular dystrophy	ELF4	0
muscular dystrophy	ELK1	0
muscular dystrophy	EPAS1	0
muscular dystrophy	FOXO1	0
muscular dystrophy	GLI1	0
muscular dystrophy	GPER1	0
muscular dystrophy	HES5	0.068822
muscular dystrophy	KLF4	0
muscular dystrophy	MECOM	0
muscular dystrophy	MEF2C	0.571495
muscular dystrophy	NEUROD1	0
muscular dystrophy	NOG	0
muscular dystrophy	PAX8	0
muscular dystrophy	SOX15	0
muscular dystrophy	ZBTB7B	0
muscular dystrophy	ZC3H12A	0
muscular dystrophy	ZIC2	0
muscular dystrophy	ZIC3	0
fibrodysplasia ossificans progressiva	BMP2	0.634742
fibrodysplasia ossificans progressiva	BMP5	0.664372
fibrodysplasia ossificans progressiva	BMP7	0.509959
fibrodysplasia ossificans progressiva	CDX4	0
fibrodysplasia ossificans progressiva	ELF4	0
fibrodysplasia ossificans progressiva	ELK1	0
fibrodysplasia ossificans progressiva	EPAS1	0
fibrodysplasia ossificans progressiva	FOXO1	0
fibrodysplasia ossificans progressiva	GLI1	0
fibrodysplasia ossificans progressiva	GPER1	0
fibrodysplasia ossificans progressiva	HES5	0
fibrodysplasia ossificans progressiva	KLF4	0
fibrodysplasia ossificans progressiva	MECOM	0
fibrodysplasia ossificans progressiva	MEF2C	0
fibrodysplasia ossificans progressiva	NEUROD1	0
fibrodysplasia ossificans progressiva	NOG	1.82957
fibrodysplasia ossificans progressiva	PAX8	0
fibrodysplasia ossificans progressiva	SOX15	0
fibrodysplasia ossificans progressiva	ZBTB7B	0
fibrodysplasia ossificans progressiva	ZC3H12A	0
fibrodysplasia ossificans progressiva	ZIC2	0
fibrodysplasia ossificans progressiva	ZIC3	0
dysostosis	BMP2	1.11982
dysostosis	BMP5	0
dysostosis	BMP7	0.842163
dysostosis	CDX4	0
dysostosis	ELF4	0
dysostosis	ELK1	0
dysostosis	EPAS1	0
dysostosis	FOXO1	0
dysostosis	GLI1	0.080693
dysostosis	GPER1	0
dysostosis	HES5	0
dysostosis	KLF4	0
dysostosis	MECOM	0.822077
dysostosis	MEF2C	0
dysostosis	NEUROD1	0
dysostosis	NOG	1.96942
dysostosis	PAX8	0
dysostosis	SOX15	0
dysostosis	ZBTB7B	0
dysostosis	ZC3H12A	0
dysostosis	ZIC2	0.091192
dysostosis	ZIC3	0
neuromuscular disease	BMP2	0
neuromuscular disease	BMP5	0
neuromuscular disease	BMP7	0
neuromuscular disease	CDX4	0
neuromuscular disease	ELF4	0
neuromuscular disease	ELK1	0
neuromuscular disease	EPAS1	0
neuromuscular disease	FOXO1	0
neuromuscular disease	GLI1	0
neuromuscular disease	GPER1	0
neuromuscular disease	HES5	0
neuromuscular disease	KLF4	0
neuromuscular disease	MECOM	0.134809
neuromuscular disease	MEF2C	0.540442
neuromuscular disease	NEUROD1	0
neuromuscular disease	NOG	0
neuromuscular disease	PAX8	0
neuromuscular disease	SOX15	0
neuromuscular disease	ZBTB7B	0
neuromuscular disease	ZC3H12A	0
neuromuscular disease	ZIC2	0
neuromuscular disease	ZIC3	0
musculoskeletal system disease	BMP2	1.96145
musculoskeletal system disease	BMP5	0.648533
musculoskeletal system disease	BMP7	1.44079
musculoskeletal system disease	CDX4	0
musculoskeletal system disease	ELF4	0
musculoskeletal system disease	ELK1	0
musculoskeletal system disease	EPAS1	0.045071
musculoskeletal system disease	FOXO1	0.722482
musculoskeletal system disease	GLI1	0.295492
musculoskeletal system disease	GPER1	0
musculoskeletal system disease	HES5	0.043376
musculoskeletal system disease	KLF4	0.179802
musculoskeletal system disease	MECOM	0.434148
musculoskeletal system disease	MEF2C	0.630027
musculoskeletal system disease	NEUROD1	0
musculoskeletal system disease	NOG	1.42104
musculoskeletal system disease	PAX8	0
musculoskeletal system disease	SOX15	0
musculoskeletal system disease	ZBTB7B	0
musculoskeletal system disease	ZC3H12A	0.048108
musculoskeletal system disease	ZIC2	0.044087
musculoskeletal system disease	ZIC3	0
myopathy	BMP2	0.057001
myopathy	BMP5	0
myopathy	BMP7	0
myopathy	CDX4	0
myopathy	ELF4	0
myopathy	ELK1	0
myopathy	EPAS1	0
myopathy	FOXO1	0.926692
myopathy	GLI1	0
myopathy	GPER1	0
myopathy	HES5	0.054853
myopathy	KLF4	0
myopathy	MECOM	0
myopathy	MEF2C	0.734217
myopathy	NEUROD1	0
myopathy	NOG	0
myopathy	PAX8	0
myopathy	SOX15	0
myopathy	ZBTB7B	0
myopathy	ZC3H12A	0
myopathy	ZIC2	0
myopathy	ZIC3	0
muscular disease	BMP2	0.0556
muscular disease	BMP5	0
muscular disease	BMP7	0
muscular disease	CDX4	0
muscular disease	ELF4	0
muscular disease	ELK1	0
muscular disease	EPAS1	0
muscular disease	FOXO1	0.925452
muscular disease	GLI1	0
muscular disease	GPER1	0
muscular disease	HES5	0.053619
muscular disease	KLF4	0
muscular disease	MECOM	0
muscular disease	MEF2C	0.733001
muscular disease	NEUROD1	0
muscular disease	NOG	0
muscular disease	PAX8	0
muscular disease	SOX15	0
muscular disease	ZBTB7B	0
muscular disease	ZC3H12A	0
muscular disease	ZIC2	0.046806
muscular disease	ZIC3	0
atrophic muscular disease	BMP2	0
atrophic muscular disease	BMP5	0
atrophic muscular disease	BMP7	0
atrophic muscular disease	CDX4	0
atrophic muscular disease	ELF4	0
atrophic muscular disease	ELK1	0
atrophic muscular disease	EPAS1	0
atrophic muscular disease	FOXO1	0
atrophic muscular disease	GLI1	0
atrophic muscular disease	GPER1	0
atrophic muscular disease	HES5	0
atrophic muscular disease	KLF4	0
atrophic muscular disease	MECOM	0
atrophic muscular disease	MEF2C	0.571495
atrophic muscular disease	NEUROD1	0
atrophic muscular disease	NOG	0
atrophic muscular disease	PAX8	0
atrophic muscular disease	SOX15	0
atrophic muscular disease	ZBTB7B	0
atrophic muscular disease	ZC3H12A	0
atrophic muscular disease	ZIC2	0
atrophic muscular disease	ZIC3	0
